# Induction of peri-implantation stage synthetic embryos using reprogramming paradigms in ESCs

**DOI:** 10.1101/2021.01.25.428068

**Authors:** Jan Langkabel, Arik Horne, Lorenzo Bonaguro, Tatiana Hesse, Alexej Knaus, Yannick Riedel, Kristian Händler, Kevin Bassler, Nico Reusch, Leon Harootoonovtch Yeghiazarian, Tal Pecht, Anna C. Aschenbrenner, Franziska Kaiser, Caroline Kubaczka, Joachim L. Schultze, Hubert Schorle

**Affiliations:** Institute of Pathology, Department of Developmental Pathology, University Hospital Bonn, Rheinische Friedrich-Wilhelms-Universität Bonn, Germany; Genomics and Immunoregulation, Life and Medical Sciences (LIMES) Institute, University of Bonn, Bonn, Germany; Institute for Genomic Statistics and Bioinformatics, University Hospital Bonn, Rheinische Friedrich-Wilhelms-Universität Bonn, Germany; PRECISE Platform for Single Cell Genomics and Epigenomics, German Center for Neurodegenerative Diseases (DZNE), Bonn, Germany and University of Bonn, Bonn Germany; Systems Medicine, Germany Center for Neurodegenerative Diseases (DZNE), Bonn, Germany and University of Bonn, Bonn Germany; Radboud UMC

**Keywords:** Embryo-like structures, Synthetic embryology, Cellular Reprogramming, Self-organization, 3D cell culture, scRNA-Seq, Stem cell co-culture, Signaling crosstalk

## Abstract

Blastocyst-derived stem cell lines were shown to self-organize into embryo-like structures in 3D cell culture environments. Here, we provide evidence that synthetic embryo-like structures are generated solely based on transcription factor-mediated molecular reprogramming of embryonic stem cells in a simple 3D co-culture system. ESCs in these cultures self-organize into elongated, compartmentalized synthetic embryo-like structures over the course of reprogramming exhibiting anterior visceral endoderm formation and symmetry breaking. Single-cell RNA-Seq reveals transcriptional profiles resembling epiblast, visceral endoderm, and extraembryonic ectoderm of early murine embryos around E4.5–E5.5. Within the epiblast, compartment marker gene expression supports primordial germ cell specification. After transplantation, synthetic embryo-like structures implant *in uteri* and initiate the formation of decidual tissues. This system allows for fast and reproducible generation of synthetic embryo-like structures, providing further insights into synthetic embryology.
