## Supplementary Table 4 for "Induction of peri-implantation stage synthetic embryos using reprogramming paradigms in ESCs"

### Sheet: VE_sub.markers
Supplementary Table 4: Differentially expressed genes (DEGs) in VE-like subcluster . Related to Figure 3.
ExVE-like cluster / 1									EmVE-like cluster / 2
	p_val	avg_logFC	pct.1	pct.2	p_val_adj	cluster				p_val	avg_logFC	pct.1	pct.2	p_val_adj	cluster
P4ha2	1.21981e-29	1.07605	0.979	0.734	3.65454e-25	ExVE-like_cluster			Has2	6.10796e-27	0.443148	0.734	0.148	1.82994e-22	EmVE-like_cluster
Lama1	9.41144e-25	0.681352	1	0.937	2.81967e-20	ExVE-like_cluster			Fdps	1.1203e-24	1.28551	0.949	0.729	3.3564e-20	EmVE-like_cluster
Lamc1	1.54e-22	0.804064	1	0.962	4.61383e-18	ExVE-like_cluster			Amot	3.00145e-24	0.634505	1	0.907	8.99234e-20	EmVE-like_cluster
Fabp3	1.58404e-22	0.698378	1	0.987	4.7458e-18	ExVE-like_cluster			Fdft1	1.43885e-22	0.891748	0.949	0.589	4.31079e-18	EmVE-like_cluster
Sat1	9.67034e-21	0.982115	0.975	0.848	2.89723e-16	ExVE-like_cluster			Tspan13	1.7091e-22	0.555577	0.937	0.449	5.12047e-18	EmVE-like_cluster
Hs3st1	3.89802e-20	0.751173	0.89	0.367	1.16785e-15	ExVE-like_cluster			Hmgcs1	3.19486e-22	0.875781	0.949	0.716	9.57179e-18	EmVE-like_cluster
Tpm4	2.4608e-19	0.670622	0.996	0.949	7.37256e-15	ExVE-like_cluster			Msmo1	3.49496e-22	1.14481	0.975	0.814	1.04709e-17	EmVE-like_cluster
Tmsb10	3.91927e-19	0.727303	0.996	0.899	1.17421e-14	ExVE-like_cluster			Slc7a7	4.10805e-22	0.8255	0.949	0.585	1.23077e-17	EmVE-like_cluster
Nostrin	2.10582e-18	0.694603	0.835	0.253	6.30905e-14	ExVE-like_cluster			Slc40a1	4.20583e-22	0.595469	0.696	0.182	1.26007e-17	EmVE-like_cluster
Pdlim4	1.94197e-17	0.810602	0.886	0.468	5.81814e-13	ExVE-like_cluster			Apoe	3.43331e-21	0.717248	1	1	1.02862e-16	EmVE-like_cluster
Lamb1	5.2466e-16	0.614894	1	0.987	1.57188e-11	ExVE-like_cluster			Ctsc	1.09987e-20	0.904413	1	0.966	3.2952e-16	EmVE-like_cluster
Plaur	3.2756e-15	0.687606	0.958	0.646	9.81371e-11	ExVE-like_cluster			Hmgb3	2.25535e-20	0.901818	0.899	0.568	6.75702e-16	EmVE-like_cluster
Glipr2	8.49672e-15	0.672739	0.958	0.646	2.54562e-10	ExVE-like_cluster			Idi1	6.04482e-20	0.584207	0.835	0.356	1.81103e-15	EmVE-like_cluster
Anxa2	4.5425e-14	0.688881	0.733	0.241	1.36093e-09	ExVE-like_cluster			Sqle	7.18451e-20	0.685779	0.924	0.619	2.15248e-15	EmVE-like_cluster
Cd9	7.56407e-14	0.516007	1	0.975	2.2662e-09	ExVE-like_cluster			Mvd	1.10928e-19	0.89567	0.899	0.492	3.32341e-15	EmVE-like_cluster
Dppa5a	9.49686e-14	0.454784	1	1	2.84526e-09	ExVE-like_cluster			Scd1	2.33708e-19	0.466904	0.962	0.742	7.00189e-15	EmVE-like_cluster
Htra1	3.53277e-13	0.635178	0.966	0.797	1.05842e-08	ExVE-like_cluster			Car4	2.7549e-19	1.05807	1	0.852	8.25369e-15	EmVE-like_cluster
Plod2	4.02229e-13	0.42286	0.979	0.861	1.20508e-08	ExVE-like_cluster			Acat2	1.01595e-18	0.947093	0.937	0.809	3.0438e-14	EmVE-like_cluster
S100a10	4.83889e-13	0.577718	0.97	0.899	1.44973e-08	ExVE-like_cluster			Eml1	7.3315e-18	0.821451	0.861	0.441	2.19652e-13	EmVE-like_cluster
Spp1	5.11634e-13	1.22693	0.818	0.43	1.53285e-08	ExVE-like_cluster			2610528J11Rik	8.91456e-18	0.612587	0.405	0.038	2.6708e-13	EmVE-like_cluster
Tagln2	2.23878e-12	0.53533	0.953	0.62	6.70737e-08	ExVE-like_cluster			Dhcr7	9.71214e-18	0.661336	0.835	0.386	2.90976e-13	EmVE-like_cluster
Pth1r	1.35547e-11	0.46023	0.953	0.911	4.061e-07	ExVE-like_cluster			Gcat	2.77657e-17	0.494541	1	0.945	8.3186e-13	EmVE-like_cluster
Atox1	1.43637e-11	0.486766	0.975	0.962	4.30337e-07	ExVE-like_cluster			Tm7sf2	7.06127e-17	0.631591	0.646	0.195	2.11556e-12	EmVE-like_cluster
Gsn	1.90141e-11	0.436716	0.852	0.468	5.69663e-07	ExVE-like_cluster			Reep6	1.33065e-16	0.575387	0.684	0.229	3.98663e-12	EmVE-like_cluster
2200002D01Rik	4.02128e-11	0.555713	0.864	0.57	1.20477e-06	ExVE-like_cluster			Apob	5.6794e-16	0.572706	0.354	0.03	1.70155e-11	EmVE-like_cluster
Mgst3	4.93465e-11	0.467401	0.979	0.975	1.47842e-06	ExVE-like_cluster			Agpat3	1.61864e-15	0.520857	0.861	0.517	4.84944e-11	EmVE-like_cluster
Col4a1	1.41339e-10	0.415567	1	1	4.23452e-06	ExVE-like_cluster			Hmga1	4.06439e-15	0.683289	0.911	0.564	1.21769e-10	EmVE-like_cluster
B2m	2.72259e-10	0.512675	0.962	0.873	8.15687e-06	ExVE-like_cluster			Utf1	1.04724e-14	0.549824	0.987	0.775	3.13754e-10	EmVE-like_cluster
Tax1bp3	4.19685e-10	0.418172	0.962	0.899	1.25738e-05	ExVE-like_cluster			Lefty2	2.35536e-14	0.626396	0.354	0.038	7.05666e-10	EmVE-like_cluster
Cryab	4.72063e-10	0.499719	0.458	0.076	1.4143e-05	ExVE-like_cluster			Tfec	6.14211e-14	0.670697	0.949	0.742	1.84018e-09	EmVE-like_cluster
Serpinb6c	6.54149e-10	0.442722	0.805	0.43	1.95983e-05	ExVE-like_cluster			Fhl1	8.92185e-14	0.510219	0.987	0.915	2.67299e-09	EmVE-like_cluster
Rhox5	6.93289e-10	0.451127	0.979	0.949	2.0771e-05	ExVE-like_cluster			Pcyt2	1.35461e-13	0.642355	0.987	0.754	4.05842e-09	EmVE-like_cluster
Gjb5	7.57133e-10	0.4432	0.75	0.38	2.26837e-05	ExVE-like_cluster			Slc9a3r1	1.75227e-13	0.499967	0.987	0.966	5.24979e-09	EmVE-like_cluster
S100a11	9.38143e-10	0.598028	0.792	0.519	2.81068e-05	ExVE-like_cluster			Abcg2	2.02489e-13	0.475509	0.911	0.581	6.06656e-09	EmVE-like_cluster
Echdc2	4.2365e-09	0.461994	0.958	0.835	0.000126926	ExVE-like_cluster			Dab2	4.12236e-13	0.414655	0.987	0.996	1.23506e-08	EmVE-like_cluster
Prr13	5.64656e-09	0.450059	0.97	0.873	0.000169171	ExVE-like_cluster			Slc39a4	4.8275e-13	0.455226	0.924	0.636	1.44632e-08	EmVE-like_cluster
F3	1.07085e-08	0.56315	0.746	0.519	0.000320825	ExVE-like_cluster			Cyp26a1	5.78984e-13	0.652093	0.734	0.347	1.73464e-08	EmVE-like_cluster
Ccnd3	1.20695e-08	0.423757	0.894	0.696	0.000361604	ExVE-like_cluster			Aldh1l1	6.20833e-13	0.414465	0.861	0.475	1.86002e-08	EmVE-like_cluster
Dok2	1.33258e-08	0.438548	0.61	0.203	0.000399241	ExVE-like_cluster			Lss	6.90631e-13	0.667793	0.861	0.576	2.06913e-08	EmVE-like_cluster
Dnmt3l	4.04353e-08	0.406281	0.928	0.81	0.00121144	ExVE-like_cluster			Apoc2	1.03606e-12	0.771391	0.253	0.013	3.10405e-08	EmVE-like_cluster
Dut	5.07479e-08	0.444736	0.843	0.671	0.00152041	ExVE-like_cluster			Adk	1.28675e-12	0.566508	0.937	0.686	3.85512e-08	EmVE-like_cluster
Dkkl1	5.87166e-08	0.46377	0.775	0.519	0.00175915	ExVE-like_cluster			Tmem9	1.52292e-12	0.628792	0.797	0.441	4.56265e-08	EmVE-like_cluster
Fam213a	7.35862e-08	0.468258	0.847	0.684	0.00220464	ExVE-like_cluster			H2-K1	2.04174e-12	0.816027	0.785	0.458	6.11704e-08	EmVE-like_cluster
Aqp8	8.10716e-08	0.44023	0.911	0.696	0.0024289	ExVE-like_cluster			Aldoc	2.67865e-12	0.421039	0.367	0.059	8.02522e-08	EmVE-like_cluster
Tk1	1.08957e-07	0.406102	0.873	0.684	0.00326436	ExVE-like_cluster			Soat2	3.63933e-12	0.612327	0.873	0.631	1.09034e-07	EmVE-like_cluster
Lgals3	3.05368e-07	0.492898	0.568	0.253	0.00914883	ExVE-like_cluster			Bin2	4.26766e-12	0.420131	0.582	0.212	1.27859e-07	EmVE-like_cluster
Tmsb4x	1.67249e-06	0.492129	0.758	0.532	0.0501078	ExVE-like_cluster			Rab4a	4.32147e-12	0.550344	0.924	0.839	1.29471e-07	EmVE-like_cluster
S100g	1.35595e-05	0.566395	0.686	0.481	0.406244	ExVE-like_cluster			Ass1	5.09148e-12	0.582961	0.911	0.589	1.52541e-07	EmVE-like_cluster
1500009L16Rik	3.94679e-05	0.411299	0.686	0.43	1	ExVE-like_cluster			Fasn	1.10303e-11	0.618897	0.987	0.936	3.30468e-07	EmVE-like_cluster
AC123832.2	0.000178663	0.453013	0.852	0.772	1	ExVE-like_cluster			Cited1	1.70571e-11	0.819952	0.899	0.801	5.11032e-07	EmVE-like_cluster
Arhgef40	0.000214915	0.549586	0.775	0.595	1	ExVE-like_cluster			Hmgcr	1.76625e-11	0.469409	0.937	0.805	5.29167e-07	EmVE-like_cluster
Csrp2	0.000437113	0.415698	0.847	0.696	1	ExVE-like_cluster			Me2	2.3497e-11	0.411485	1	0.831	7.03969e-07	EmVE-like_cluster
AC129085.1	0.000587028	0.447419	0.966	0.911	1	ExVE-like_cluster			Aldh7a1	2.55458e-11	0.496985	0.975	0.86	7.65352e-07	EmVE-like_cluster
AC241534.1	0.00356013	0.421115	0.919	0.873	1	ExVE-like_cluster			Chchd10	2.74533e-11	0.577421	1	0.907	8.22501e-07	EmVE-like_cluster
Brms1l	0.00488256	0.499645	0.64	0.544	1	ExVE-like_cluster			Cldn6	3.86028e-11	0.788429	0.911	0.869	1.15654e-06	EmVE-like_cluster
									Lefty1	6.83617e-11	0.498273	0.392	0.089	2.04812e-06	EmVE-like_cluster
									Tecr	6.8933e-11	0.412238	1	0.966	2.06523e-06	EmVE-like_cluster
									Rbpms2	1.20371e-10	0.470791	0.937	0.767	3.6063e-06	EmVE-like_cluster
									Fth1	1.61114e-10	0.528035	1	1	4.82696e-06	EmVE-like_cluster
									Tmem37	1.97823e-10	0.685979	0.899	0.703	5.92677e-06	EmVE-like_cluster
									Sycp3	2.12088e-10	0.529883	0.608	0.237	6.35417e-06	EmVE-like_cluster
									Spink1	2.45185e-10	0.880587	0.886	0.64	7.34573e-06	EmVE-like_cluster
									Cldn7	2.92538e-10	0.74985	0.823	0.555	8.76444e-06	EmVE-like_cluster
									Clic6	5.52511e-10	0.414011	0.873	0.644	1.65532e-05	EmVE-like_cluster
									Rbbp7	1.98372e-09	0.505848	1	0.996	5.94323e-05	EmVE-like_cluster
									Cyp51	2.26225e-09	0.437797	0.937	0.826	6.77772e-05	EmVE-like_cluster
									2210011C24Rik	2.45267e-09	0.469871	0.709	0.369	7.34819e-05	EmVE-like_cluster
									Ebp	2.59972e-09	0.540591	0.911	0.746	7.78875e-05	EmVE-like_cluster
									Gpc3	4.0109e-09	0.626602	0.911	0.754	0.000120166	EmVE-like_cluster
									Ddt	5.40151e-09	0.468097	0.962	0.839	0.000161829	EmVE-like_cluster
									Asl	3.20451e-08	0.53503	0.873	0.737	0.000960071	EmVE-like_cluster
									Bnip3l	4.33286e-08	0.452351	0.924	0.716	0.00129812	EmVE-like_cluster
									Dnajc22	6.31343e-08	0.407684	0.709	0.462	0.0018915	EmVE-like_cluster
									Bst2	1.80657e-07	0.498203	0.911	0.72	0.00541249	EmVE-like_cluster
									Ttr	2.06114e-07	0.511982	0.266	0.059	0.00617518	EmVE-like_cluster
									Hmga1b	2.36788e-07	0.701053	0.684	0.449	0.00709417	EmVE-like_cluster
									Gipc2	2.80227e-07	0.451603	0.329	0.097	0.00839561	EmVE-like_cluster
									Cd59a	3.66612e-07	0.504198	0.646	0.377	0.0109837	EmVE-like_cluster
									Dkc1	4.38956e-07	0.43879	0.924	0.839	0.0131511	EmVE-like_cluster
									Creld2	5.60318e-07	0.521979	0.899	0.822	0.0167871	EmVE-like_cluster
									Gpx3	7.21812e-07	0.508627	0.873	0.627	0.0216255	EmVE-like_cluster
									Rida	7.3244e-07	0.485893	0.987	0.86	0.0219439	EmVE-like_cluster
									Bex2	1.94581e-06	0.453757	0.861	0.699	0.0582964	EmVE-like_cluster
									Folr1	3.22664e-06	0.457535	0.949	0.814	0.09667	EmVE-like_cluster
									Spc25	5.05825e-06	0.54418	0.899	0.864	0.151545	EmVE-like_cluster
									Cyba	0.000159994	0.661984	0.861	0.78	1	EmVE-like_cluster
									Ifitm2	0.000199281	0.467127	0.772	0.674	1	EmVE-like_cluster
									Mir1199	0.00023245	0.507644	0.139	0.03	1	EmVE-like_cluster
									Apoa1	0.000310383	0.56627	0.127	0.025	1	EmVE-like_cluster
