## Supplementary Table 5 for "Induction of peri-implantation stage synthetic embryos using reprogramming paradigms in ESCs"

### Sheet: VE_sub.markers
Supplementary Table 5: Differentially expressed genes (DEGs) in Epi-like subcluster . Related to Supplemental Figure 5.
Epi-like cluster 1									Epi-like cluster 2
	p_val	avg_logFC	pct.1	pct.2	p_val_adj	cluster				p_val	avg_logFC	pct.1	pct.2	p_val_adj	cluster
Sfmbt2	1.42083e-25	0.489391	0.822	0.151	4.25681e-21	1			Mdk	5.04444e-15	1.05586	0.97	0.733	1.51132e-10	0
Rhox6	3.39903e-22	0.430092	0.444	0.019	1.01835e-17	1			Trh	1.43578e-11	1.51228	0.808	0.422	4.3016e-07	0
Klhl13	6.29602e-22	0.843116	0.978	0.336	1.88629e-17	1			Otx2	3.15571e-10	0.570321	0.615	0.111	9.45452e-06	0
Slc25a4	1.70616e-21	1.14011	1	0.943	5.11166e-17	1			Chchd10	2.08207e-08	0.515865	1	1	0.000623789	0
Tfap2c	1.202e-19	0.577387	0.956	0.298	3.60121e-15	1			Igf2bp3	2.26359e-08	0.446787	0.815	0.578	0.000678171	0
Nup62cl	9.96695e-18	1.20884	0.933	0.4	2.9861e-13	1			Rbpms2	1.56044e-07	0.436003	0.996	1	0.00467509	0
Fhl1	1.47027e-17	0.554464	0.911	0.325	4.40494e-13	1			Calca	2.25186e-06	0.66669	0.491	0.111	0.0674656	0
Cox4i1	2.99033e-16	0.588372	1	1	8.95902e-12	1			Fgf15	4.17687e-06	0.498066	0.374	0.022	0.125139	0
Rhox5	2.91253e-15	1.55451	0.6	0.113	8.72595e-11	1			Cd81	8.36547e-06	0.447289	0.996	1	0.250629	0
Dppa3	3.28164e-15	1.41433	0.756	0.287	9.83179e-11	1			Fstl1	1.80576e-05	0.429781	0.796	0.511	0.541006	0
Crip1	4.20046e-15	1.09566	0.889	0.457	1.25846e-10	1			Emb	2.9576e-05	0.435966	0.913	0.867	0.886096	0
Bmp4	6.49252e-15	0.728423	0.444	0.06	1.94516e-10	1			Ctsl	2.99498e-05	0.522905	0.955	0.8	0.897297	0
Cpsf4l	1.78151e-13	0.567138	0.822	0.279	5.3374e-09	1			Apela	3.13901e-05	0.471677	0.668	0.311	0.940447	0
Rasgrp2	3.63886e-13	0.849325	0.867	0.415	1.0902e-08	1			Malat1	0.000144201	0.432995	1	1	1	0
Lgals1	7.7268e-13	0.890444	0.867	0.43	2.31495e-08	1			Dnmt3a	0.000190316	0.569168	0.868	0.8	1	0
Mgarp	1.10568e-12	0.469961	0.533	0.109	3.31263e-08	1			Psrc1	0.000302364	0.434211	0.86	0.711	1	0
Gpx1	1.20119e-12	0.613359	1	0.992	3.59877e-08	1			Halr1	0.000476654	0.468854	0.525	0.222	1	0
Ak4	1.69445e-12	0.448671	0.733	0.238	5.07657e-08	1			Lefty1	0.000512673	0.619393	0.642	0.356	1	0
Sfn	3.22544e-12	0.491922	0.733	0.238	9.66342e-08	1			Gins2	0.000619477	0.416822	0.842	0.6	1	0
Mylpf	1.19003e-11	0.991881	0.978	0.66	3.56533e-07	1			AC156501.1	0.00518247	0.472798	0.623	0.422	1	0
Fth1	4.4286e-11	0.584515	1	1	1.32681e-06	1
Mt1	5.07968e-11	1.06199	0.956	0.804	1.52187e-06	1
Gjb3	5.49677e-11	0.586065	0.911	0.438	1.64683e-06	1
Zfp706	6.28374e-11	0.545126	1	0.981	1.88261e-06	1
Eif2s2	1.22597e-10	0.599284	1	1	3.673e-06	1
Hmgn5	1.70155e-10	0.610075	0.844	0.547	5.09785e-06	1
Skp1a	2.13171e-10	0.485672	1	0.992	6.3866e-06	1
Sms	3.3172e-10	0.570612	0.956	0.774	9.93833e-06	1
Fabp3	4.94785e-10	0.882727	0.978	0.834	1.48238e-05	1
Mt2	7.13344e-10	0.806554	0.956	0.838	2.13718e-05	1
Cd63	1.01307e-08	0.46266	1	0.913	0.000303517	1
Etfb	1.07071e-08	0.492089	1	0.925	0.000320785	1
Tpm1	1.12031e-08	0.510493	0.844	0.532	0.000335645	1
Hmces	1.13465e-08	0.584898	0.956	0.736	0.000339941	1
Vangl1	3.1212e-08	0.564536	0.867	0.513	0.000935113	1
Tfpi	5.1367e-08	0.413728	0.444	0.125	0.00153895	1
Ctnnal1	7.81558e-08	0.513316	0.844	0.528	0.00234155	1
Galk1	8.10342e-08	0.469416	0.978	0.849	0.00242779	1
Sms-ps	1.16526e-07	0.538401	0.822	0.483	0.00349112	1
Nkain4	3.89555e-07	0.464908	0.378	0.098	0.0116711	1
Ckb	5.39761e-07	0.580491	0.978	0.751	0.0161712	1
Krt42	8.08592e-07	0.530635	0.644	0.272	0.0242254	1
Tle6	1.1208e-06	0.532555	0.333	0.087	0.0335793	1
Tdrd12	3.15921e-06	0.443078	0.689	0.355	0.0946499	1
Anapc10	5.51937e-06	0.484344	0.8	0.589	0.16536	1
Cd37	2.18797e-05	0.408227	0.333	0.106	0.655516	1
Ifitm1	3.64397e-05	0.531141	1	0.917	1	1
Ube2a	5.18625e-05	0.466555	0.867	0.63	1	1
Platr14	0.000272689	0.440533	0.822	0.498	1	1
Hadhb	0.000333041	0.424113	0.8	0.66	1	1
Cox7a1	0.000415039	0.407067	0.489	0.245	1	1
Aldh16a1	0.00598841	0.430911	0.711	0.509	1	1
Tmsb4x	0.00742355	0.408846	0.8	0.732	1	1
