## Supplementary Table 6 for "Induction of peri-implantation stage synthetic embryos using reprogramming paradigms in ESCs"

### Sheet: ExE_sub.markers
Supplementary Table 6: Differentially expressed genes (DEGs) in ExE-like subcluster . Related to Supplemental Figure 6.
ExE-like cluster 1									ExE-like cluster 2
	p_val	avg_logFC	pct.1	pct.2	p_val_adj	cluster				p_val	avg_logFC	pct.1	pct.2	p_val_adj	cluster
Gjb3	5.34816e-50	1.29425	0.978	0.193	1.60231e-45	1			Pla2g7	7.29234e-50	2.2929	0.985	0.336	2.18479e-45	0
Utf1	1.58462e-49	1.32377	0.843	0.05	4.74753e-45	1			Gpc3	1.405e-45	1.58819	0.97	0.299	4.20937e-41	0
Rhox5	1.33958e-45	2.4577	0.963	0.317	4.01338e-41	1			Smim14	4.33484e-35	1.18254	0.95	0.597	1.29872e-30	0
Dnmt3b	1.67324e-44	0.737952	0.925	0.228	5.01303e-40	1			Pdpn	5.10434e-35	1.24951	0.98	0.649	1.52926e-30	0
Gjb5	1.76137e-42	0.82951	0.91	0.173	5.27705e-38	1			Tcf7l2	2.90316e-34	0.909588	0.99	0.784	8.69787e-30	0
Wnt7b	2.27784e-42	0.492941	0.709	0.01	6.8244e-38	1			Mdk	9.47235e-34	1.46434	0.95	0.672	2.83792e-29	0
Bmp8b	1.01533e-41	0.675353	0.769	0.069	3.04194e-37	1			Tifa	7.62486e-33	0.953558	0.748	0.06	2.28441e-28	0
Dusp9	3.3667e-41	0.682082	0.903	0.193	1.00866e-36	1			Cadm1	1.15398e-32	1.07477	0.955	0.694	3.45732e-28	0
Ddah1	1.28193e-37	1.08202	0.896	0.386	3.84067e-33	1			Dazap2	1.31923e-32	0.982118	0.965	0.731	3.95241e-28	0
Car2	2.94052e-37	1.58174	0.858	0.188	8.80979e-33	1			Hmga2	4.48772e-32	0.551616	0.851	0.276	1.34452e-27	0
Reep6	2.79985e-36	0.667787	0.776	0.099	8.38836e-32	1			Map1lc3b	7.50456e-32	0.913179	0.995	0.978	2.24837e-27	0
Morc4	3.60138e-36	1.00816	0.925	0.351	1.07897e-31	1			Dst	1.04101e-31	0.541916	0.995	0.828	3.11885e-27	0
Hand1	7.45835e-36	1.08441	0.664	0.04	2.23452e-31	1			Tspan7	1.08693e-31	1.25866	0.827	0.299	3.25646e-27	0
Cldn3	7.82455e-36	1.12778	0.948	0.465	2.34423e-31	1			Psme2	1.19262e-30	1.06387	0.975	0.866	3.57309e-26	0
Gldc	9.69499e-36	0.497118	0.836	0.178	2.90462e-31	1			Actg1	1.4481e-30	0.749989	1	1	4.3385e-26	0
Nup62cl	1.70552e-35	1.32925	0.978	0.485	5.10973e-31	1			Itm2b	1.19932e-29	0.931615	0.98	0.91	3.59315e-25	0
Plet1	2.4074e-35	1.23251	0.724	0.094	7.21256e-31	1			Ifitm1	2.46008e-29	1.9512	0.812	0.246	7.3704e-25	0
Anp32b	3.00212e-35	0.801001	1	0.98	8.99434e-31	1			Nupr1	4.51806e-29	1.43704	0.975	0.836	1.35361e-24	0
Tinagl1	7.72389e-34	1.05458	0.881	0.218	2.31408e-29	1			Sod1	6.12325e-29	0.522022	1	1	1.83453e-24	0
Slc38a4	1.58449e-33	0.726095	0.866	0.287	4.74712e-29	1			Gpx3	1.3395e-28	2.04417	0.941	0.791	4.01315e-24	0
Dppa5a	2.13032e-32	1.63814	0.754	0.134	6.38245e-28	1			Gabarap	3.20316e-28	0.969319	0.921	0.716	9.59666e-24	0
Sfn	5.8232e-32	0.815084	0.724	0.114	1.74463e-27	1			Slc39a1	4.07657e-28	0.591583	1	0.993	1.22134e-23	0
Alpl	4.95829e-31	0.498166	0.679	0.079	1.4855e-26	1			Calm1	6.27596e-28	0.702738	1	1	1.88028e-23	0
Fbxo21	7.49199e-31	0.727472	0.993	0.683	2.2446e-26	1			Myl6	4.29346e-27	0.579416	1	1	1.28632e-22	0
Hsp90aa1	2.39627e-30	0.622761	1	1	7.17924e-26	1			Rragd	8.86227e-27	0.662885	0.842	0.336	2.65514e-22	0
Bmp4	1.92598e-29	1.08244	0.649	0.089	5.77024e-25	1			Wls	1.17037e-26	0.822528	0.911	0.56	3.50642e-22	0
Uchl5	2.33924e-29	0.918499	1	0.936	7.00836e-25	1			B2m	1.51643e-26	1.51494	0.916	0.731	4.54323e-22	0
Slc29a1	2.72733e-29	0.782195	0.888	0.282	8.17107e-25	1			Fam213a	1.72613e-26	1.09556	0.926	0.619	5.17149e-22	0
Sfmbt2	3.52403e-29	0.551787	0.873	0.391	1.0558e-24	1			Atp1b1	1.82477e-26	0.917842	0.896	0.552	5.46702e-22	0
Hat1	6.39738e-29	1.02253	1	0.807	1.91665e-24	1			Lgr4	2.18066e-26	0.566708	0.921	0.664	6.53326e-22	0
Dppa4	8.42712e-29	0.832788	0.851	0.297	2.52477e-24	1			Prdx2	4.01459e-26	0.67401	1	0.993	1.20277e-21	0
Elf5	1.9845e-28	0.898502	0.672	0.139	5.94557e-24	1			Cd47	8.42999e-26	0.896935	0.851	0.388	2.52563e-21	0
Fgfr2	3.15685e-28	0.673911	0.843	0.262	9.45793e-24	1			Selenbp1	9.92488e-26	1.55034	0.822	0.299	2.97349e-21	0
Bcat1	7.22672e-28	0.921224	0.91	0.515	2.16513e-23	1			Qdpr	2.02365e-25	1.1678	0.95	0.933	6.06285e-21	0
Fdps	1.22593e-27	1.00429	1	0.767	3.67287e-23	1			Dhrs3	4.21283e-25	1.24794	0.752	0.239	1.26217e-20	0
Cbs	1.27969e-27	0.42603	0.687	0.104	3.83395e-23	1			Scpep1	8.18627e-25	0.911433	0.995	0.873	2.45261e-20	0
Gtpbp4	2.58443e-27	1.23594	0.993	0.955	7.74297e-23	1			Hoxa9	9.06281e-25	0.499266	0.624	0.067	2.71522e-20	0
Cct6a	3.02904e-26	0.708021	1	0.995	9.075e-22	1			Smagp	1.4954e-24	0.880404	0.941	0.746	4.48022e-20	0
Ndrg1	1.27978e-25	0.686125	0.597	0.079	3.83423e-21	1			Scrn1	5.14319e-24	0.669961	0.693	0.142	1.5409e-19	0
Slc2a1	1.31588e-25	0.96241	0.993	0.738	3.94238e-21	1			Hoxa11os	1.01073e-23	1.11963	0.554	0.015	3.02816e-19	0
Foxh1	1.349e-25	0.429773	0.522	0.03	4.04161e-21	1			Gnas	2.02114e-23	0.683568	0.955	0.791	6.05533e-19	0
Ezr	1.57789e-25	0.648012	0.993	0.847	4.72736e-21	1			Tspan1	2.06754e-23	1.4131	0.683	0.164	6.19436e-19	0
Rhox9	3.36633e-25	1.24341	0.769	0.223	1.00855e-20	1			Btg1	2.43541e-23	0.490405	0.881	0.53	7.29649e-19	0
Snf8	5.15107e-25	1.12537	0.978	0.827	1.54326e-20	1			Hoxa10	3.19794e-23	0.495313	0.594	0.052	9.58103e-19	0
Htra1	6.18174e-25	0.657458	0.567	0.064	1.85205e-20	1			Ociad2	5.37062e-23	0.917902	0.639	0.119	1.60904e-18	0
Srm	1.03404e-24	0.682208	1	0.802	3.09798e-20	1			Sorl1	7.54721e-23	1.02547	0.936	0.776	2.26115e-18	0
Gart	2.20429e-24	0.513009	0.993	0.703	6.60406e-20	1			Jak1	1.55309e-22	0.644679	0.96	0.851	4.65307e-18	0
Apoc1	2.25028e-24	0.842274	0.739	0.243	6.74183e-20	1			Rcn1	2.04356e-22	0.609975	0.832	0.448	6.12251e-18	0
Ncl	2.71284e-24	0.500161	1	1	8.12768e-20	1			Lamp2	2.95034e-22	0.651448	0.866	0.634	8.83921e-18	0
Ran	3.19861e-24	0.459048	1	0.995	9.58302e-20	1			Map1b	9.71161e-22	0.701135	0.896	0.59	2.9096e-17	0
Zfp131	6.84357e-24	1.03918	0.985	0.906	2.05033e-19	1			Spp1	2.59257e-21	2.5659	0.723	0.261	7.76734e-17	0
Large2	7.25264e-24	0.474454	0.634	0.109	2.17289e-19	1			Fstl1	4.1291e-21	0.874135	0.708	0.269	1.23708e-16	0
Capg	9.71747e-24	0.991021	0.828	0.327	2.91135e-19	1			Nfil3	6.80997e-21	0.810933	0.683	0.239	2.04027e-16	0
Ruvbl2	1.02029e-23	0.604847	1	0.906	3.05677e-19	1			Uchl1	1.27113e-20	0.723031	0.584	0.082	3.80831e-16	0
Npm1	1.14321e-23	0.437964	1	1	3.42506e-19	1			Lmna	1.30903e-20	0.911247	0.936	0.784	3.92184e-16	0
Llgl2	1.72862e-23	0.681915	0.873	0.347	5.17894e-19	1			Dstn	1.68484e-20	0.630914	0.99	0.978	5.04779e-16	0
Cnbp	3.08904e-23	0.45699	1	0.995	9.25475e-19	1			Elovl7	8.60636e-20	0.493677	0.743	0.321	2.57847e-15	0
AC129085.1	3.09986e-23	1.25946	0.993	0.946	9.28719e-19	1			Stxbp6	1.46249e-19	0.507276	0.515	0.045	4.38161e-15	0
Krt18	3.10503e-23	1.35259	0.896	0.391	9.30267e-19	1			App	2.76851e-19	0.410609	0.688	0.179	8.29446e-15	0
Esx1	3.18649e-23	0.635552	0.657	0.173	9.54674e-19	1			Psme1	2.86428e-19	0.752608	0.901	0.761	8.58138e-15	0
Hprt	5.25601e-23	0.514734	0.985	0.792	1.5747e-18	1			Gpx1	3.09722e-19	0.624844	0.995	1	9.27927e-15	0
Pola2	6.20508e-23	0.612436	1	0.946	1.85904e-18	1			Gsr	7.07914e-19	0.597746	0.98	0.94	2.12091e-14	0
AU018091	8.80467e-23	0.406965	0.53	0.074	2.63788e-18	1			Wdr1	7.46035e-19	0.653196	0.96	0.896	2.23512e-14	0
Galk1	9.12127e-23	0.682153	1	0.847	2.73273e-18	1			Atp6v0e	8.52887e-19	0.639677	0.985	0.955	2.55525e-14	0
Crip2	9.83032e-23	0.703045	0.612	0.104	2.94516e-18	1			Mal	9.43707e-19	0.671137	0.47	0.015	2.82735e-14	0
Pa2g4	1.60117e-22	0.51175	1	0.906	4.79709e-18	1			Lgals3	1.61411e-18	0.955687	0.856	0.515	4.83587e-14	0
Lyar	1.73087e-22	0.608514	0.97	0.767	5.18567e-18	1			Hmgn2	3.18025e-18	0.704707	1	1	9.52804e-14	0
Arpc1b	1.92336e-22	0.578646	1	0.916	5.76238e-18	1			Hexa	4.25203e-18	0.713398	0.901	0.769	1.27391e-13	0
Tagln2	2.67268e-22	0.684434	0.978	0.787	8.00734e-18	1			Rhpn2	8.54114e-18	0.453001	0.757	0.425	2.55892e-13	0
Tubb6	4.87037e-22	0.634941	0.94	0.505	1.45916e-17	1			Ugdh	9.67516e-18	0.749014	0.832	0.604	2.89868e-13	0
Ass1	5.42856e-22	0.783471	0.97	0.53	1.6264e-17	1			Ikbip	1.1888e-17	0.506432	0.678	0.261	3.56165e-13	0
Vamp3	6.28513e-22	0.811249	1	0.96	1.88302e-17	1			Canx	2.27356e-17	0.411757	1	1	6.81157e-13	0
Upp1	7.45471e-22	0.986248	0.813	0.302	2.23343e-17	1			Cd81	2.60784e-17	0.62457	0.98	0.963	7.81309e-13	0
Phlda2	7.58508e-22	1.20121	0.567	0.079	2.27249e-17	1			Sgpp1	2.64248e-17	0.496735	0.55	0.119	7.91686e-13	0
Gemin6	1.13065e-21	0.545851	0.903	0.436	3.38742e-17	1			A2m	2.94957e-17	0.558337	0.436	0.015	8.83692e-13	0
Fth1	1.36881e-21	0.55055	1	1	4.10096e-17	1			Sat1	3.87382e-17	1.32869	0.866	0.799	1.1606e-12	0
Fabp5	2.66865e-21	0.530533	0.799	0.297	7.99529e-17	1			Atp6v0d1	7.38512e-17	0.621398	0.926	0.948	2.21258e-12	0
Rhox6	3.10863e-21	1.08777	0.784	0.282	9.31346e-17	1			Ctsl	9.73332e-17	0.830354	0.995	0.985	2.9161e-12	0
Tomm40	3.36025e-21	0.526726	1	0.921	1.00673e-16	1			Vim	1.00376e-16	0.784652	0.693	0.246	3.00725e-12	0
Nhp2	5.04728e-21	0.53904	1	0.936	1.51216e-16	1			Cd59a	1.10245e-16	0.899829	0.757	0.47	3.30294e-12	0
Acot7	1.46845e-20	0.453246	0.701	0.213	4.39947e-16	1			Neat1	1.4962e-16	0.407661	0.762	0.418	4.48262e-12	0
Mrfap1	1.95731e-20	0.585153	1	0.955	5.86411e-16	1			Rassf4	1.56996e-16	0.529927	0.678	0.254	4.70361e-12	0
Alg13	2.43181e-20	0.55337	0.918	0.54	7.28569e-16	1			Cystm1	1.85432e-16	0.506018	1	0.993	5.55553e-12	0
Ppa1	2.83139e-20	0.573	0.993	0.733	8.48285e-16	1			Tapbp	2.4835e-16	0.663381	0.777	0.485	7.44056e-12	0
Lad1	3.33763e-20	0.431745	0.59	0.124	9.99954e-16	1			Id3	2.52679e-16	1.11469	0.698	0.313	7.57025e-12	0
Tex19.1	6.16187e-20	0.618646	0.866	0.396	1.8461e-15	1			Sqstm1	3.22299e-16	0.607785	0.98	0.97	9.65607e-12	0
Fbp2	6.38332e-20	1.37736	0.649	0.208	1.91244e-15	1			Blnk	3.22925e-16	0.804035	0.698	0.306	9.67485e-12	0
Perp	7.67952e-20	0.571532	0.701	0.238	2.30078e-15	1			Jam3	6.11241e-16	0.597121	0.644	0.284	1.83128e-11	0
Tuba1c	7.86481e-20	0.585217	0.993	0.881	2.3563e-15	1			Sccpdh	7.07326e-16	0.668383	0.856	0.739	2.11915e-11	0
Cotl1	1.07585e-19	0.858937	0.881	0.446	3.22326e-15	1			Gnpda1	7.53397e-16	0.601445	0.936	0.925	2.25718e-11	0
Bex1	2.01186e-19	0.572657	1	0.926	6.02752e-15	1			Eci1	8.64975e-16	0.698906	0.881	0.769	2.59146e-11	0
Cd9	2.01744e-19	0.524988	1	0.847	6.04426e-15	1			Vax2os	9.63257e-16	0.596541	0.446	0.045	2.88592e-11	0
Gata1	2.339e-19	0.479874	0.56	0.104	7.00766e-15	1			Mcub	9.8421e-16	0.521135	0.406	0.015	2.94869e-11	0
Rab20	2.84659e-19	0.409442	0.552	0.104	8.52837e-15	1			Snx1	1.05576e-15	0.498777	0.896	0.687	3.16307e-11	0
Ckb	3.25639e-19	0.730273	0.769	0.292	9.75616e-15	1			Popdc3	1.06639e-15	0.456628	0.53	0.112	3.19492e-11	0
Sox15	3.84864e-19	0.415939	0.448	0.045	1.15305e-14	1			Atp1a1	1.66665e-15	0.465698	0.98	0.985	4.99327e-11	0
Cldn4	4.31091e-19	0.739093	1	0.624	1.29155e-14	1			Myl12b	1.7365e-15	0.561379	0.975	0.963	5.20256e-11	0
Cldn7	4.97858e-19	0.698891	0.828	0.347	1.49158e-14	1			Otub1	2.48867e-15	0.435166	0.965	0.963	7.45605e-11	0
Rbm38	6.15245e-19	0.672727	0.955	0.698	1.84327e-14	1			Prr13	3.03834e-15	0.612954	0.941	0.806	9.10287e-11	0
Igf2	9.12846e-19	0.532502	1	0.649	2.73489e-14	1			Pafah1b3	3.81294e-15	0.690797	0.866	0.701	1.14236e-10	0
Dnph1	1.86753e-18	0.479564	0.799	0.332	5.59513e-14	1			Rnase4	4.24274e-15	0.818917	0.47	0.082	1.27112e-10	0
Limk2	2.42377e-18	0.587025	0.963	0.723	7.2616e-14	1			Prom1	6.80424e-15	0.501498	0.658	0.254	2.03855e-10	0
Unc13d	2.67395e-18	0.633082	0.888	0.639	8.01116e-14	1			9530068E07Rik	8.0139e-15	0.516132	0.723	0.485	2.40097e-10	0
Mrto4	2.72898e-18	0.531055	0.963	0.748	8.17602e-14	1			Sri	1.13566e-14	0.604857	0.98	0.985	3.40243e-10	0
Npm3	3.87676e-18	0.492644	0.97	0.812	1.16148e-13	1			Prnp	1.20016e-14	0.670365	0.713	0.388	3.59569e-10	0
Dnmt3l	4.95752e-18	0.42195	0.485	0.074	1.48527e-13	1			Spg21	1.54023e-14	0.566981	0.906	0.836	4.61452e-10	0
Snhg14	5.21417e-18	1.11344	0.948	0.901	1.56217e-13	1			Kmt2e	1.69399e-14	0.522394	0.777	0.478	5.07519e-10	0
Ppid	6.73214e-18	0.47979	1	0.916	2.01695e-13	1			Tmem50a	3.20526e-14	0.47672	0.941	0.806	9.60297e-10	0
Psat1	6.73528e-18	0.555358	0.985	0.792	2.01789e-13	1			Limd2	3.49216e-14	0.656888	0.817	0.567	1.04625e-09	0
Arl5c	8.19382e-18	0.657017	0.604	0.193	2.45487e-13	1			Fst	3.66343e-14	0.693067	0.371	0.015	1.09756e-09	0
Gnl3	8.65337e-18	0.582185	0.993	0.837	2.59255e-13	1			Neu1	4.86672e-14	0.582081	0.876	0.694	1.45807e-09	0
Gcsh	9.32015e-18	0.451238	0.993	0.871	2.79232e-13	1			Arpc5	5.28739e-14	0.504088	0.99	1	1.5841e-09	0
Nme1	1.04925e-17	0.73832	1	0.96	3.14356e-13	1			BC028528	7.45294e-14	0.661764	0.564	0.172	2.2329e-09	0
Phb	2.96349e-17	0.482319	0.993	0.916	8.87862e-13	1			Hoxa7	7.84616e-14	0.411102	0.535	0.134	2.35071e-09	0
Tubb4b	3.06275e-17	0.56953	0.993	0.807	9.176e-13	1			Sacm1l	8.26952e-14	0.523312	0.842	0.687	2.47755e-09	0
3830417A13Rik	4.47528e-17	0.675653	0.336	0.01	1.34079e-12	1			Sdc4	9.04958e-14	0.537496	0.995	0.993	2.71125e-09	0
Ccnd3	4.92388e-17	0.66268	0.993	0.876	1.47519e-12	1			Mgst3	1.25816e-13	0.559387	0.792	0.537	3.76945e-09	0
Pmvk	6.50922e-17	0.627656	0.858	0.545	1.95016e-12	1			Apela	1.73474e-13	0.910512	0.515	0.142	5.19729e-09	0
Cited1	6.76395e-17	0.642371	0.881	0.455	2.02648e-12	1			H3f3a	2.23006e-13	0.435167	1	0.978	6.68125e-09	0
Pbk	7.48834e-17	0.490862	0.851	0.411	2.24351e-12	1			Flna	2.26167e-13	0.732882	0.827	0.642	6.77596e-09	0
Nars	7.49236e-17	0.548796	0.993	0.97	2.24471e-12	1			Fam162a	2.85735e-13	0.725904	0.906	0.769	8.56061e-09	0
Litaf	8.02259e-17	0.452719	0.843	0.386	2.40357e-12	1			Camk2d	5.24862e-13	0.418536	0.629	0.269	1.57249e-08	0
Hsph1	9.06365e-17	0.462003	0.933	0.594	2.71547e-12	1			Tpm1	6.06774e-13	0.507427	0.975	0.97	1.81789e-08	0
Gsto1	1.0447e-16	0.723679	0.955	0.728	3.12991e-12	1			Mdh1	6.68212e-13	0.533042	0.965	0.978	2.00196e-08	0
Nop56	1.42677e-16	0.504713	0.993	0.931	4.27462e-12	1			Asap1	1.18613e-12	0.555894	0.807	0.493	3.55365e-08	0
Mta3	2.12019e-16	0.515852	0.933	0.649	6.35209e-12	1			Psmb8	1.23683e-12	0.456263	0.347	0.022	3.70553e-08	0
Rad51	2.5727e-16	0.419063	0.873	0.45	7.70782e-12	1			Ap1ar	1.49724e-12	0.554233	0.812	0.634	4.48574e-08	0
AC241534.1	2.62587e-16	0.952095	0.925	0.856	7.8671e-12	1			AC149090.1	1.54073e-12	0.464461	0.886	0.769	4.61603e-08	0
Prss8	2.70209e-16	0.476385	0.657	0.213	8.09547e-12	1			Use1	2.09363e-12	0.439247	0.901	0.776	6.2725e-08	0
Asns	3.19403e-16	0.538749	1	0.891	9.5693e-12	1			Ttc3	2.46917e-12	0.486801	0.891	0.769	7.39764e-08	0
Nip7	3.36667e-16	0.557593	0.985	0.797	1.00865e-11	1			Grina	2.72863e-12	0.62675	0.827	0.687	8.17499e-08	0
Eif4ebp1	4.08684e-16	0.517232	0.993	0.98	1.22442e-11	1			Selenow	3.68114e-12	0.471208	0.975	0.97	1.10287e-07	0
Klhl13	5.0381e-16	0.536515	0.672	0.257	1.50941e-11	1			Slc39a2	4.83649e-12	1.13026	0.564	0.246	1.44901e-07	0
AC123832.2	5.13392e-16	1.0886	0.955	0.767	1.53812e-11	1			Lap3	5.27715e-12	0.498086	0.926	0.933	1.58103e-07	0
Rrp9	5.43586e-16	0.49117	0.955	0.634	1.62858e-11	1			Micu1	7.63234e-12	0.425778	0.653	0.299	2.28665e-07	0
Dtd1	5.45122e-16	0.413966	0.761	0.337	1.63319e-11	1			H2-K1	8.38322e-12	1.11196	0.851	0.701	2.51161e-07	0
Car4	6.20076e-16	0.757948	0.313	0.01	1.85775e-11	1			Pan3	9.4529e-12	0.436984	0.95	0.903	2.83209e-07	0
Grwd1	8.02737e-16	0.440754	0.925	0.574	2.405e-11	1			Vwa5a	1.04049e-11	0.456536	0.683	0.358	3.11732e-07	0
Ddx18	9.89966e-16	0.462442	0.97	0.718	2.96594e-11	1			Rsrp1	1.38028e-11	0.499695	0.97	0.925	4.13533e-07	0
Mvd	1.11495e-15	0.687848	0.851	0.48	3.34038e-11	1			Pgrmc1	3.36965e-11	0.522251	0.886	0.881	1.00955e-06	0
Eif1a	1.20015e-15	0.449382	0.993	0.802	3.59564e-11	1			Cnn2	4.88757e-11	0.553969	0.866	0.657	1.46432e-06	0
Ints11	1.3505e-15	0.473547	0.925	0.559	4.04611e-11	1			Gyg	4.93783e-11	0.584051	0.733	0.537	1.47937e-06	0
Timm8a1	1.55007e-15	0.475831	0.896	0.554	4.644e-11	1			Sdcbp	5.18464e-11	0.514689	0.931	0.94	1.55332e-06	0
Wdr75	1.98065e-15	0.48556	0.94	0.629	5.93404e-11	1			Efemp2	5.22886e-11	0.617001	0.559	0.246	1.56657e-06	0
Tfpi	2.43421e-15	0.42938	0.567	0.158	7.29291e-11	1			Vax2	1.11246e-10	0.439847	0.559	0.261	3.33294e-06	0
Wfdc2	2.44886e-15	0.431635	0.478	0.104	7.33678e-11	1			Ankrd10	1.1302e-10	0.491772	0.881	0.828	3.38606e-06	0
Plaur	2.57931e-15	0.52537	0.701	0.243	7.72762e-11	1			AL607131.1	2.47145e-10	0.632337	0.832	0.709	7.40445e-06	0
Lgals1	3.59057e-15	0.720416	1	0.866	1.07574e-10	1			Ftl1	3.21171e-10	0.431283	1	1	9.6223e-06	0
Rnaset2b	4.37535e-15	0.64128	0.963	0.807	1.31085e-10	1			Ifitm2	3.53491e-10	0.405603	0.99	0.985	1.05906e-05	0
Rsl1d1	4.43827e-15	0.427998	1	0.906	1.3297e-10	1			Plscr1	4.2803e-10	0.432118	0.703	0.515	1.28238e-05	0
Mrpl17	6.14968e-15	0.476348	0.985	0.906	1.84244e-10	1			Cib1	5.3138e-10	0.489136	0.926	0.888	1.59202e-05	0
Mybl2	7.57205e-15	0.442858	1	0.812	2.26859e-10	1			Nsg1	5.63221e-10	0.447984	0.272	0.015	1.68741e-05	0
Brix1	9.0235e-15	0.468478	1	0.911	2.70344e-10	1			Adh5	5.81544e-10	0.43565	0.99	0.948	1.7423e-05	0
Pttg1	9.22723e-15	0.617186	0.925	0.658	2.76448e-10	1			Gk	6.59478e-10	0.423821	0.673	0.44	1.9758e-05	0
Ruvbl1	1.53905e-14	0.46513	0.948	0.802	4.611e-10	1			Eci2	7.17873e-10	0.506087	0.817	0.567	2.15075e-05	0
Ly6a	2.56582e-14	0.70907	0.381	0.05	7.68718e-10	1			Selenop	8.70331e-10	0.6431	0.426	0.127	2.60751e-05	0
Eif2s1	2.74889e-14	0.430133	1	0.946	8.23568e-10	1			Mmp2	8.89149e-10	0.745936	0.317	0.045	2.66389e-05	0
Slc25a39	2.90098e-14	0.438937	1	0.96	8.69135e-10	1			Id1	1.13415e-09	0.719481	0.574	0.291	3.39792e-05	0
Eif2s2	3.81775e-14	0.461408	1	1	1.1438e-09	1			Slc25a20	1.47476e-09	0.570901	0.861	0.754	4.41838e-05	0
Cinp	5.48207e-14	0.431459	0.903	0.525	1.64243e-09	1			Atraid	1.6018e-09	0.553027	0.812	0.731	4.799e-05	0
Idi1	5.61018e-14	0.446361	0.851	0.525	1.68081e-09	1			Plat	1.70662e-09	0.42481	0.475	0.164	5.11304e-05	0
A430103D13Rik	5.64419e-14	0.845485	0.746	0.446	1.691e-09	1			Ccnl2	1.87646e-09	0.409662	0.921	0.948	5.62187e-05	0
Brms1l	6.85193e-14	0.833504	0.821	0.559	2.05284e-09	1			Suv39h1	1.91579e-09	0.413434	0.693	0.522	5.73971e-05	0
Churc1	6.92979e-14	0.564028	1	0.946	2.07617e-09	1			4933434E20Rik	2.09479e-09	0.685403	0.921	0.881	6.276e-05	0
Ccne1	7.21009e-14	0.454008	0.91	0.564	2.16014e-09	1			Fkbp8	2.20973e-09	0.446342	0.931	0.888	6.62036e-05	0
Nop58	7.78828e-14	0.446279	0.993	0.936	2.33337e-09	1			Trappc6a	3.19227e-09	0.49009	0.777	0.672	9.56404e-05	0
Acat2	1.01115e-13	0.536875	0.925	0.683	3.02942e-09	1			Ddah2	3.33973e-09	0.465804	0.653	0.403	0.000100058	0
Timm23	1.02931e-13	0.545478	0.955	0.931	3.0838e-09	1			Clic1	3.61971e-09	0.477312	0.96	0.963	0.000108446	0
Lss	1.03896e-13	0.438567	0.836	0.455	3.11274e-09	1			Ech1	3.8229e-09	0.455366	0.842	0.709	0.000114534	0
Dhcr7	1.24856e-13	0.421831	0.813	0.475	3.74068e-09	1			Aifm1	5.12503e-09	0.427041	0.886	0.799	0.000153546	0
Inpp1	1.44377e-13	0.405822	0.493	0.153	4.32555e-09	1			Itm2c	5.97276e-09	0.500238	0.772	0.664	0.000178944	0
Plk1	1.77686e-13	0.419819	0.858	0.475	5.32347e-09	1			Glrx5	6.02392e-09	0.457224	0.906	0.866	0.000180477	0
Abhd11	1.7881e-13	0.424253	0.933	0.663	5.35716e-09	1			Stat3	7.29701e-09	0.432383	0.861	0.851	0.000218619	0
Tars	2.33746e-13	0.41109	0.978	0.861	7.00303e-09	1			Atp11b	8.08894e-09	0.434014	0.851	0.739	0.000242345	0
Ucp2	2.42909e-13	0.430671	0.851	0.391	7.27755e-09	1			Akr1c13	8.14756e-09	0.409854	0.257	0.022	0.000244101	0
Timm10	2.58999e-13	0.481297	0.776	0.391	7.75961e-09	1			Gdi1	8.48841e-09	0.454372	0.886	0.843	0.000254313	0
Rae1	3.15686e-13	0.428061	0.97	0.851	9.45796e-09	1			Atp6ap2	8.72275e-09	0.412387	0.896	0.873	0.000261334	0
Rrp1b	3.38862e-13	0.415384	0.903	0.609	1.01523e-08	1			Lgmn	1.40111e-08	0.656709	0.856	0.873	0.000419771	0
Morf4l2	4.43484e-13	0.486476	1	0.931	1.32868e-08	1			Ptov1	2.19733e-08	0.588432	0.748	0.634	0.000658321	0
Ddx39	4.43654e-13	0.40629	1	0.936	1.32919e-08	1			Tubb2a	2.42507e-08	0.601905	0.554	0.321	0.000726551	0
Sigmar1	4.66988e-13	0.489108	0.858	0.535	1.3991e-08	1			Gpr160	4.61132e-08	0.421	0.376	0.127	0.00138155	0
Dbi	5.21321e-13	0.430858	0.985	0.96	1.56188e-08	1			Lamc1	5.5593e-08	0.433652	0.812	0.694	0.00166557	0
Bex3	6.12205e-13	0.414172	1	0.995	1.83417e-08	1			Fxyd6	6.48946e-08	0.623359	0.609	0.388	0.00194424	0
Ccnb1	4.17432e-12	0.472231	0.963	0.772	1.25063e-07	1			H2-Q7	7.08121e-08	0.63784	0.465	0.231	0.00212153	0
Lztr1	4.8253e-12	0.526155	0.918	0.757	1.44566e-07	1			Galns	7.21939e-08	0.406313	0.658	0.485	0.00216293	0
Mthfd2	5.75985e-12	0.428895	0.985	0.792	1.72565e-07	1			Cnpy2	7.75141e-08	0.435279	0.886	0.851	0.00232232	0
Pfkp	5.88677e-12	0.405473	0.858	0.515	1.76368e-07	1			Malat1	7.77159e-08	0.636805	0.995	0.993	0.00232837	0
Atrip	7.31128e-12	0.563938	0.836	0.678	2.19046e-07	1			Ifi35	1.00245e-07	0.430111	0.594	0.388	0.00300333	0
Hmga1	7.47657e-12	0.495683	0.933	0.738	2.23998e-07	1			H2-D1	1.0034e-07	0.882555	0.668	0.5	0.00300618	0
Alpk2	9.7615e-12	0.483373	0.522	0.218	2.92455e-07	1			Glmp	1.04848e-07	0.42493	0.876	0.881	0.00314125	0
Arhgef40	9.78001e-12	0.786955	0.806	0.614	2.93009e-07	1			Insl6	1.1066e-07	0.600108	0.401	0.164	0.00331538	0
Mrps10	1.17018e-11	0.426926	0.993	0.787	3.50585e-07	1			Stk38	1.10703e-07	0.421308	0.832	0.866	0.00331665	0
Fasn	1.59106e-11	0.435948	0.896	0.569	4.76681e-07	1			Zscan21	1.17813e-07	0.451893	0.733	0.56	0.00352966	0
Nup85	1.7242e-11	0.426469	0.948	0.673	5.1657e-07	1			Vps26a	1.45393e-07	0.420326	0.822	0.858	0.00435596	0
Msmo1	2.99878e-11	0.548657	0.985	0.792	8.98434e-07	1			Akap9	1.58227e-07	0.446289	0.871	0.806	0.00474049	0
Chchd10	3.15806e-11	0.545042	0.985	0.866	9.46155e-07	1			Lgals4	1.85526e-07	0.854388	0.411	0.164	0.00555836	0
Phf5a	3.88973e-11	0.447536	0.918	0.743	1.16536e-06	1			Psmb10	2.2333e-07	0.734484	0.723	0.604	0.00669098	0
Anxa3	4.32017e-11	0.460526	0.799	0.436	1.29432e-06	1			Cdkn1a	2.50416e-07	0.569597	0.698	0.493	0.00750247	0
Ppp1r11	9.90932e-11	0.430236	0.918	0.708	2.96883e-06	1			Sptlc2	3.28239e-07	0.519668	0.837	0.746	0.00983406	0
Alad	1.19898e-10	0.412794	0.925	0.668	3.59215e-06	1			Tm2d2	3.37916e-07	0.456313	0.807	0.813	0.010124	0
Sparc	2.45693e-10	0.465781	0.866	0.535	7.36097e-06	1			Rtca	3.39084e-07	0.476043	0.807	0.836	0.010159	0
Rangrf	3.94555e-10	0.410496	0.828	0.55	1.18209e-05	1			Ctsa	4.07507e-07	0.432534	0.842	0.776	0.0122089	0
Creg1	5.04675e-10	0.454112	0.828	0.5	1.51201e-05	1			Bnip3l	6.5374e-07	0.435561	0.946	0.963	0.019586	0
Ak1	8.42744e-10	0.478604	0.776	0.54	2.52486e-05	1			Rab11a	6.8832e-07	0.411259	0.975	0.985	0.0206221	0
Cdkn1c	1.16516e-09	0.848125	0.328	0.069	3.49082e-05	1			Bex2	9.07545e-07	0.786195	0.624	0.433	0.02719	0
Snrpe	1.34199e-09	0.503645	0.985	0.97	4.0206e-05	1			Saraf	1.12115e-06	0.415901	0.832	0.799	0.0335898	0
Aurka	1.35029e-09	0.441956	0.881	0.614	4.04546e-05	1			Rbp4	1.18267e-06	0.421419	0.228	0.037	0.0354327	0
Platr14	3.666e-09	0.615954	0.672	0.381	0.000109833	1			Tspan13	1.3633e-06	0.426761	0.767	0.634	0.0408444	0
Plekha3	5.85568e-09	0.574244	0.873	0.678	0.000175436	1			9930104L06Rik	2.19937e-06	0.423616	0.485	0.254	0.0658931	0
AC161763.1	1.26847e-08	0.830428	0.403	0.153	0.000380032	1			Fn1	7.30542e-06	0.490839	0.683	0.537	0.21887	0
Mrpl23	2.12185e-08	0.459793	0.746	0.545	0.000635708	1			Msx1	8.30266e-06	0.468588	0.376	0.179	0.248748	0
Hmga1b	4.50375e-08	0.573521	0.873	0.683	0.00134932	1			Flot1	8.577e-06	0.411706	0.644	0.47	0.256967	0
Dcxr	4.85689e-07	0.564323	0.843	0.683	0.0145512	1			Slc5a6	1.22765e-05	0.416443	0.505	0.336	0.367803	0
Ldhb	6.92074e-07	0.604413	0.799	0.574	0.0207345	1			Dnpep	1.31308e-05	0.634484	0.856	0.858	0.393399	0
Mir3091	9.40991e-05	1.5985	0.134	0.025	1	1			Khk	2.41905e-05	0.460133	0.396	0.216	0.724746	0
Sin3b	0.000143726	0.646735	0.948	0.891	1	1			Fam118b	2.99474e-05	0.420908	0.757	0.731	0.897224	0
Dhx16	0.000336754	0.497501	0.821	0.728	1	1			Chn1	4.18169e-05	0.434654	0.46	0.284	1	0
Hspb1	0.00131809	0.421954	0.881	0.683	1	1			Ppme1	4.85724e-05	0.427306	0.718	0.657	1	0
Krt8	0.00178049	0.446356	0.873	0.653	1	1			Dmxl1	9.12812e-05	0.509256	0.416	0.672	1	0
									Sct	0.000142511	0.718359	0.777	0.604	1	0
									Gtf2ird1	0.000319548	0.458008	0.762	0.694	1	0
									Snord13	0.000761863	0.418168	0.129	0.022	1	0
									Cep63	0.00109447	0.434459	0.614	0.53	1	0
									Emb	0.00154163	0.500961	0.797	0.866	1	0
									Pgam2	0.00226488	0.680616	0.332	0.209	1	0
									Nqo1	0.00231935	0.457853	0.673	0.597	1	0
